# CESA7 and microtubules pattern complex secondary cell walls in explosive fruit

**DOI:** 10.64898/2026.01.25.701578

**Authors:** Ryan C. Eng, Aurélia Emonet, Ulla Neumann, Markus Pauly, Angela Hay

## Abstract

Secondary cell walls (SCW) constitute the most abundant form of renewable plant biomass and are major sinks for atmospheric carbon. Their highly ordered patterns underpin specialized cell functions. In *Cardamine hirsuta*, the geometry of a polarly localized SCW in fruit endocarp *b* (end*b*) cells determines the mechanics of explosive seed dispersal. Yet, the genetic control of SCW synthesis and patterning in these specialized cells remains poorly understood. Here we show that *CELLULOSE SYNTHASE 7* (*CESA7*) is required to synthesize SCW cellulose in end*b* cells. While lignin and xylan deposition occurs independently of cellulose patterning in *cesa7* end*b* SCWs, the final geometry and layered organization of wild-type end*b* SCWs depend on *CESA7*. Cellulose serves as a scaffold for the organized assembly of SCW polymers, thereby maintaining the precise SCW patterns observed in end*b* cells of fruits and metaxylem cells in roots. Cortical microtubules guide the patterned deposition of cellulose, lignin and xylan in end*b* cells, creating SCW-depleted domains along cell edges that produce the specific hinged SCW geometry. Disrupting microtubules abolished this pattern and prevented explosive coiling of the fruit valves. Our findings show that microtubules and *CESA7* shape the form and function of end*b* SCWs in exploding seed pods.
