## Supplemental Table S2 for "CESA7 and microtubules pattern complex secondary cell walls in explosive fruit"

### Sheet: Legend
Table S2. Details of primers, sgRNAs and GreenGate cloning modules used in this study.

### Sheet: GreenGate modules
pCESA7::NLS-3xGFP	Plasmid	GG module
	pGGA_pChCESA7	pGGA000
	N-tag B-dummy module	pGGB003
	3xGFP	pGGC025
	linker-NLS	pGGD007
	UBQ10 terminator	pGGE009
	p35S::BASTA	pGGF002
	pGGZ_wf01	pGGZ
pCESA7::mNG-CESA7	pGGA_pChCESA7	pGGA000
	mNeonGreen_linker	pGGB
	ChCESA7_noBsaI	pGGC
	D-dummy module	pGGD002
	RBCS terminator	pGGE001
	pUBQ10::HygR:tOCS	pGGF005
	pGGZ_wf01	pGGZ
pUBQ10::GR-LhG4/pOp6::PHS1ΔP:mCherry	pUBQ_LhG4_GR	pGGM
	pOp6::PHS1deltaP:mCherry_pMAS_Basta	pGGN
	pGGZ_wf01	pGGZ

### Sheet: Primers
Primer name	Sequence (5'-3')	Description
cChCESA7_f1	aacaGGTCTCAggctccATGGAAGCCAGCGCCGGTC	Cloning cChCESA7 into pGGC000 and mutating internal BsaI site, pGGC overhang 5' + frame correction
cChCESA7_r1	ctacGGTCTCAATAcGTCTCACGGTCAATGGGAAAC	Cloning cChCESA7 into pGGC000 and mutating internal BsaI site, mutating existing BsaI site
cChCESA7_f2	aacaGGTCTCAgTATTTAGATCGGCTTTCCCTCAGG	Cloning cChCESA7 into pGGC000 and mutating internal BsaI site, mutating existing BsaI site C=>G
cChCESA7_r2	ctacGGTCTCActgaTCAGCAGTTGATGCCACACTTGG	Cloning cChCESA7 into pGGC000 and mutating internal BsaI site, STOP + pGGC overhang 3'
pChCESA7_f1	aacaGGTCTCAacctGAGGAGTAACAAGGTACGTTTAATCCA	Cloning pChCESA7 into pGGA000, pGGA overhang 5'
pChCESA7_r1	ctacGGTCTCAtgttAGTGGCGACCGGAGATCGG	Cloning pChCESA7 into pGGA000, pGGA overhang 3'
linker_r1	ctacGGTCTCAgcctTGTACAGCTCGTCCATG	Cloning mNG-linker into pGGB000, overhang for scar-free fusion
linker_f1	aacaGGTCTCAaacaATGGTGAGCAAGGGCGAGGAG	Cloning mNG-linker into pGGB000, pGGB overhang 5'
mNeonGreen_f2	aacaGGTCTCAaggcAGCGGCCGCTTCAG	Cloning mNG-linker into pGGB000, overhang for scar-free fusion
mNeonGreen_r2	ctacGGTCTCAagccAGCAATTGCTGCGGCAGCCG	Cloning mNG-linker into pGGB000, pGGB overhang 3'
CESA7_PCR_1_FWD	CTCCACAACAAACTATGCACC	PCR for genotyping CESA7 CRISPR lines; fragment 1 (sgRNA 1 and 2)
CESA7_PCR_1_REV	CGTCGAACAACATAAGAGCAG	PCR for genotyping CESA7 CRISPR lines; fragment 1 (sgRNA 1 and 2)
CESA7_PCR_2_FWD	GAGGCAATCCATGTCATAAGC	PCR for genotyping CESA7 CRISPR lines; fragment 2 (sgRNA 3)
CESA7_PCR_2_REV	CGAAAACACTCTGGAGAAAGTTC	PCR for genotyping CESA7 CRISPR lines; fragment 2 (sgRNA 3)
CESA7_frag2_seq	GTGGAGTTAGCATTGAGGAATGG	PCR for genotyping CESA7 CRISPR lines; fragment 2 (sgRNA 4)

### Sheet: sgRNAs
Name	Sequence (5'-3')	Description
sgRNA_1	ACCGGCAACAAGACCGGCGCTGG	ChCESA7 CRISPR/Cas9
sgRNA_2	TCATAGCAAGGCCTGCACGCCGG	ChCESA7 CRISPR/Cas9
sgRNA_3	GATCTATGGCTCTATCACAGAGG	ChCESA7 CRISPR/Cas9
sgRNA_4	ATGCCACACTTGGAAGTGTCAGG	ChCESA7 CRISPR/Cas9
